# Spatial proteomics identifies a novel CRTC-dependent viral sensing pathway that stimulates production of Interleukin-11

**DOI:** 10.1101/2024.04.04.588067

**Authors:** Benjamin J. Ravenhill, Marisa Oliveira, George Wood, Ying Di, Colin T.R. Davies, Yongxu Lu, Robin Antrobus, Gill Elliott, Nerea Irigoyen, David J. Hughes, Paul Lyons, Betty Chung, Georg H.H Borner, Michael P. Weekes

## Abstract

Appropriate cellular recognition of viruses is essential for the generation of effective innate and adaptive antiviral immunity. Viral sensors and their signalling components thus provide a crucial first line of host defence. Many exhibit subcellular relocalisation upon activation, triggering expression of interferon and antiviral genes. To identify novel signalling factors we analysed protein relocalisation on a global scale during viral infection. CREB Regulated Transcription Coactivators-2 and 3 (CRTC2/3) exhibited early cytoplasmic-to-nuclear translocation upon a diversity of viral stimuli, in diverse cell types. This movement was depended on Mitochondrial Antiviral Signalling Protein (MAVS), cyclo-oxygenase proteins and protein kinase A. We identify a key effect of transcription stimulated by CRTC2/3 translocation as production of the pro-fibrogenic cytokine interleukin-11. This may be important clinically in viral infections associated with fibrosis, including SARS-CoV-2.
