## Supplementary material for "Spatial proteomics identifies a novel CRTC-dependent viral sensing pathway that stimulates production of Interleukin-11": Table S3

### Sheet: Table S3
Uniprot	Gene name	3x3_1 Ctrl Nuc / Sum(NOC)	3x3_2 Ctrl Nuc / Sum(NOC)	3x3_3 Ctrl Nuc / Sum(NOC)	3x3_1 Ctrl Org / Sum(NOC)	3x3_2 Ctrl Org / Sum(NOC)	3x3_3 Ctrl Org / Sum(NOC)	3x3_1 Ctrl Cyto / Sum(NOC)	3x3_2 Ctrl Cyto / Sum(NOC)	3x3_3 Ctrl Cyto / Sum(NOC)
P20700	LMNB1	0.841524	0.69014	0.722154	0.0988493	0.193414	0.198609	0.0596263	0.116446	0.0792369
Q12874	SF3A3	0.828058	0.761493	0.690009	0.090802	0.130044	0.166999	0.08114	0.108463	0.142992
Q9NR30	DDX21	0.817055	0.759399	0.754572	0.116211	0.159892	0.187062	0.0667341	0.0807096	0.0583668
Q14690	PDCD11	0.806969	0.720726	0.729157	0.126277	0.165881	0.192485	0.0667535	0.113393	0.0783585
P09874	PARP1	0.796435	0.733279	0.773871	0.120465	0.169858	0.179955	0.0830995	0.0968633	0.0461735
P23246	SFPQ	0.789788	0.701401	0.723456	0.138043	0.190145	0.204129	0.0721689	0.108454	0.0724148
Q13428	TCOF1	0.78329	0.712233	0.694295	0.124143	0.154071	0.179219	0.0925672	0.133696	0.126487
P02545	LMNA	0.781938	0.728366	0.734004	0.122226	0.17589	0.196234	0.0958356	0.0957441	0.0697624
Q02880	TOP2B	0.778041	0.716894	0.706421	0.150038	0.200688	0.218763	0.0719213	0.082418	0.0748154
O60264	SMARCA5	0.764941	0.775498	0.704959	0.139024	0.138149	0.211913	0.0960343	0.0863532	0.0831277
O75533	SF3B1	0.757783	0.7251	0.706356	0.134366	0.170497	0.178273	0.107851	0.104403	0.115371
Q96GQ7	DDX27	0.757156	0.689374	0.700004	0.16427	0.195993	0.221004	0.0785738	0.114633	0.078992
P18583	SON	0.747623	0.695633	0.709294	0.146579	0.205628	0.209746	0.105798	0.098739	0.0809598
Q9UMS4	PRPF19	0.747033	0.708911	0.68717	0.143597	0.180656	0.224091	0.10937	0.110433	0.0887386
Q15233	NONO	0.746849	0.693949	0.718236	0.163191	0.195804	0.205822	0.08996	0.110247	0.0759422
Q07666	KHDRBS1	0.742669	0.807574	0.712675	0.122281	0.133769	0.204068	0.13505	0.0586565	0.0832565
Q8WXF1	PSPC1	0.740367	0.701053	0.705857	0.16989	0.199794	0.195692	0.0897431	0.099153	0.0984506
P62318	SNRPD3	0.739948	0.728385	0.657011	0.129127	0.148019	0.220308	0.130925	0.123595	0.122681
O14776	TCERG1	0.735268	0.657572	0.761864	0.15336	0.199938	0.179547	0.111372	0.14249	0.0585892
Q29RF7	PDS5A	0.731735	0.740388	0.727005	0.169416	0.178835	0.195259	0.0988487	0.0807769	0.077736
P43243	MATR3	0.726251	0.760388	0.712127	0.155734	0.144002	0.201461	0.118015	0.0956097	0.0864118
Q15393	SF3B3	0.716432	0.645885	0.615444	0.115564	0.164095	0.201619	0.168004	0.19002	0.182937
Q13263	TRIM28	0.704101	0.619309	0.621197	0.103951	0.132897	0.179733	0.191948	0.247794	0.199071
P51532	SMARCA4	0.684078	0.739836	0.721741	0.142255	0.158094	0.200593	0.173667	0.10207	0.0776656
O75694	NUP155	0.675903	0.629378	0.642416	0.208316	0.216392	0.216228	0.115781	0.15423	0.141356
Q9H583	HEATR1	0.65507	0.622146	0.622106	0.219225	0.246147	0.23149	0.125705	0.131708	0.146404
Q15029	EFTUD2	0.649945	0.647937	0.629141	0.138961	0.151135	0.187111	0.211094	0.200927	0.183748
Q13573	SNW1	0.641123	0.69479	0.682896	0.207992	0.175196	0.215702	0.150885	0.130014	0.101402
Q9UQE7	SMC3	0.616073	0.57204	0.584111	0.264846	0.319123	0.296522	0.119082	0.108836	0.119368
Q15717	ELAVL1	0.582176	0.557186	0.584407	0.301491	0.357132	0.296085	0.116333	0.0856822	0.119508
O00299	CLIC1	0.0641635	0.0788968	0.0780672	0.0958856	0.101947	0.0962492	0.839951	0.819157	0.825684
P00441	SOD1	0.0650903	0.0706776	0.0585053	0.0695126	0.0858382	0.0947711	0.865397	0.843484	0.846724
P14174	MIF	0.0658673	0.0787671	0.137164	0.0508279	0.0879716	0.137748	0.883305	0.833261	0.725089
O75874	IDH1	0.0661254	0.0862097	0.100514	0.0519257	0.0840276	0.115962	0.881949	0.829763	0.783524
P07737	PFN1	0.0663098	0.0605121	0.107513	0.0858506	0.0889729	0.1164	0.84784	0.850515	0.776088
Q99497	PARK7	0.0672774	0.079544	0.073947	0.0809248	0.0827243	0.103213	0.851798	0.837732	0.82284
P60174	TPI1	0.071289	0.0742228	0.098189	0.067319	0.0922733	0.101407	0.861392	0.833504	0.800404
P04083	ANXA1	0.0718322	0.0801154	0.0813414	0.0815149	0.134783	0.0982988	0.846653	0.785102	0.82036
P52565	ARHGDIA	0.0722959	0.0640879	0.0885087	0.09789	0.10766	0.0995114	0.829814	0.828252	0.81198
P40925	MDH1	0.0755924	0.0802827	0.101719	0.0734581	0.0805382	0.118948	0.850949	0.839179	0.779332
P07741	APRT	0.078808	0.0802119	0.0937965	0.0935962	0.111738	0.133759	0.827596	0.80805	0.772444
P00338	LDHA	0.0839736	0.0956539	0.106695	0.0969755	0.134051	0.133401	0.819051	0.770295	0.759904
P09382	LGALS1	0.0844436	0.0820633	0.0859711	0.0978164	0.122291	0.109673	0.81774	0.795646	0.804355
P62937	PPIA	0.0881557	0.0909941	0.105253	0.102494	0.103532	0.125563	0.80935	0.805474	0.769183
P18669	PGAM1	0.091557	0.0777517	0.0827139	0.103627	0.0953435	0.107039	0.804816	0.826905	0.810247
Q01518	CAP1	0.092913	0.0855792	0.0914466	0.122998	0.13122	0.125904	0.78409	0.783201	0.782649
P49327	FASN	0.0933369	0.103141	0.113819	0.169456	0.196814	0.191046	0.737207	0.700045	0.695135
Q9BUF5	TUBB6	0.0972551	0.0961017	0.102559	0.104875	0.0971865	0.121789	0.79787	0.806712	0.775653
P52209	PGD	0.105768	0.0919942	0.143579	0.135128	0.153073	0.206117	0.759104	0.754933	0.650304
P27348	YWHAQ	0.10605	0.0917001	0.126344	0.129965	0.126678	0.119909	0.763985	0.781621	0.753747
Q13561	DCTN2	0.242938	0.168738	0.139822	0.243954	0.263181	0.212269	0.513108	0.568081	0.647909
P62258	YWHAE	0.11663	0.114124	0.1258	0.140097	0.181485	0.152711	0.743273	0.704391	0.721489
P00558	PGK1	0.119028	0.105812	0.136938	0.0916375	0.107911	0.0994447	0.789334	0.786277	0.763617
P49591	SARS	0.127708	0.110142	0.139653	0.357452	0.367224	0.305091	0.51484	0.522634	0.555256
Q04917	YWHAH	0.131173	0.120207	0.123688	0.151872	0.261125	0.158072	0.716955	0.618667	0.71824
P06396	GSN	0.140877	0.0663248	0.13028	0.218474	0.176501	0.21626	0.640649	0.757174	0.65346
P47712	PLA2G4A	0.14804	0.168201	0.11404	0.282538	0.230181	0.190862	0.569422	0.601618	0.695098
Q6IBS0	TWF2	0.15078	0.158142	0.160152	0.154905	0.163694	0.147308	0.694315	0.678164	0.692541
P34932	HSPA4	0.155443	0.13827	0.172835	0.0854045	0.0894883	0.0877201	0.759152	0.772242	0.739445
P37802	TAGLN2	0.172446	0.179635	0.127073	0.158961	0.176028	0.126166	0.668593	0.644336	0.74676
P11279	LAMP1	0.209342	0.230236	0.169547	0.714153	0.657434	0.702477	0.0765053	0.11233	0.127976
Q9UMR5	PPT2	0.177113	0.228628	0.200223	0.695195	0.698957	0.665349	0.127692	0.0724152	0.134427
P13473	LAMP2	0.227707	0.220996	0.176374	0.676355	0.665177	0.6968	0.0959379	0.113827	0.126826
P15848	ARSB	0.238265	0.251646	0.206331	0.646337	0.63983	0.651223	0.115397	0.108523	0.142446
P07686	HEXB	0.247691	0.29592	0.220687	0.64358	0.595585	0.633831	0.108729	0.108495	0.145481
O75503	CLN5	0.285654	0.2867	0.222479	0.607973	0.563198	0.58937	0.106373	0.150102	0.188151
Q8NBJ4	GOLM1	0.28519	0.247778	0.229781	0.569976	0.667396	0.639557	0.144834	0.084826	0.130662
P11279	LAMP1	0.209342	0.230236	0.169547	0.714153	0.657434	0.702477	0.0765053	0.11233	0.127976
P04062	GBA	0.215775	0.298669	0.198353	0.690456	0.639211	0.726495	0.0937695	0.0621195	0.0751521
Q99805	TM9SF2	0.219147	0.241698	0.2312	0.680169	0.696557	0.646598	0.100684	0.0617447	0.122202
P62879	GNB2	0.249245	0.223956	0.274872	0.666806	0.709066	0.641226	0.0839491	0.0669779	0.0839026
P27105	STOM	0.259751	0.260133	0.248292	0.66165	0.668947	0.66947	0.0785992	0.0709196	0.0822384
Q07954	LRP1	0.277529	0.282672	0.243398	0.643191	0.631559	0.604064	0.0792797	0.0857687	0.152538
P02786	TFRC	0.275494	0.211724	0.233159	0.634212	0.70853	0.66284	0.0902943	0.0797455	0.104
P16278	GLB1	0.235901	0.293406	0.199445	0.625057	0.60326	0.666684	0.139042	0.103334	0.133871
Q02818	NUCB1	0.254988	0.278715	0.200802	0.623596	0.59805	0.61643	0.121415	0.123235	0.182768
Q15758	SLC1A5	0.354104	0.304073	0.353561	0.585544	0.653367	0.589428	0.0603516	0.0425603	0.0570107
Q86Y82	STX12	0.213691	0.220504	0.209056	0.714057	0.678347	0.648128	0.0722519	0.101149	0.142816
P51809	VAMP7	0.192445	0.171932	0.174032	0.713469	0.720713	0.700192	0.0940867	0.107355	0.125776
Q96AJ9	VTI1A	0.230675	0.21552	0.189826	0.683152	0.706942	0.623675	0.0861735	0.0775386	0.186498
O60499	STX10	0.253482	0.193887	0.227446	0.682453	0.662823	0.596293	0.0640644	0.14329	0.176261
Q99523	SORT1	0.185262	0.189596	0.176325	0.675239	0.692863	0.685906	0.139499	0.117541	0.137769
O15400	STX7	0.229634	0.213653	0.231737	0.667016	0.735659	0.627526	0.10335	0.050688	0.140736
Q96JC1	VPS39	0.231059	0.243715	0.232324	0.660402	0.656065	0.614419	0.108539	0.10022	0.153257
P49754	VPS41	0.219843	0.219062	0.199017	0.649561	0.619292	0.600967	0.130595	0.161646	0.200016
O15126	SCAMP1	0.281641	0.370618	0.192874	0.628925	0.529666	0.652552	0.0894337	0.0997159	0.154574
O75165	DNAJC13	0.208055	0.182892	0.177424	0.628018	0.64531	0.589024	0.163927	0.171799	0.233552
P51790	CLCN3	0.199889	0.177508	0.169718	0.625385	0.724642	0.707518	0.174726	0.0978499	0.122765
O15127	SCAMP2	0.279127	0.213044	0.217406	0.620194	0.671074	0.587072	0.10068	0.115882	0.195522
Q9H269	VPS16	0.198531	0.25353	0.210605	0.6179	0.549462	0.531559	0.183569	0.197008	0.257836
