## Supplementary material for "Spatial proteomics identifies a novel CRTC-dependent viral sensing pathway that stimulates production of Interleukin-11": Table S4

### Sheet: Table S4
term_id	p_value	term_name	intersection
TF:M12592_1	2.90007e-08	Factor: CREM; motif: NRTGACGYMA; match class: 1	GPRC5A,TNFRSF1B,USP36,POLR1H,ATP1B3,PTGS2,FOSL2,TPD52,TRAF4,MCAM,CXCL2,ARG2,WHRN,ZNF184,RBBP8,GLA,CCDC113,PTPRS,RAB3A,AREG,PPARGC1A,PITPNM1,CTH,PLAGL1,ELL2,NR4A3,AVPI1,DUSP1,NR4A1,WNT1,FOSB,GPCPD1,PHF10,ZNF331,SNAP25,CASP9,ACTR3B,ERCC5,ISCA1,CGA,PKIB,STAT4,GABARAPL1,CLSTN3,VPS37B,PHOSPHO2,METTL21A,CSGALNACT1,LATS2,RANBP2,NR4A2,FBXL2,SST,RCAN1,ISL2,REL,SNRK,PRMT9,C15orf48,EVA1C,MFSD3,CPLX1,FOS,DEN…
TF:M00179_1	1.18553e-07	Factor: ATF2; motif: VGTGACGTMACN; match class: 1	GPRC5A,AGPAT4,USP2,PTPRN,USP36,POLR1H,ATP1B3,FOSL2,TRAF4,MCAM,ARG2,SLC7A8,ZNF184,RBBP8,GLA,PTPRS,RAB3A,AREG,PPARGC1A,RGS2,CTH,PLAGL1,TCF21,ELL2,NR4A3,AVPI1,DUSP1,FOSB,GPCPD1,ZNF331,SNAP25,CASP9,ACTR3B,ERCC5,ISCA1,CGA,PKIB,STAT4,GABARAPL1,CLSTN3,VPS37B,FBXO15,PHOSPHO2,RANBP2,SST,RCAN1,ISL2,REL,SNRK,PRMT9,C11orf65,C15orf48,SIK2,FOS,SERPINB9,RBKS,PDE7B,SCG2,CYCS,THAP2,PC,MUC13,NPAS4,PCSK1,ZNF543,FAN…
TF:M07312_1	1.89082e-05	Factor: ATF-2; motif: NNTGACGTCAN; match class: 1	GPRC5A,USP36,POLR1H,ATP1B3,FOSL2,TRAF4,MCAM,ARG2,ZNF184,RBBP8,GLA,PTPRS,AREG,PPARGC1A,RGS2,ELL2,NR4A3,AVPI1,DUSP1,FOSB,GPCPD1,SNAP25,CASP9,ACTR3B,CGA,PKIB,GABARAPL1,CLSTN3,VPS37B,SST,RCAN1,ISL2,REL,SNRK,SIK2,FOS,SERPINB9,RBKS,PDE7B,SCG2,CYCS,MUC13,NPAS4,PCSK1,ZNF543,FANCF,ZNF555,TMEM120B,ZDBF2,ZBTB48,CHMP1B,H4C2
TF:M00917_1	3.20084e-05	Factor: CREB; motif: CNNTGACGTMA; match class: 1	GPRC5A,AGPAT4,USP36,POLR1H,ATP1B3,FOSL2,TRAF4,MCAM,ARG2,SLC7A8,ZNF184,SLCO4A1,RBBP8,GLA,PTPRS,RAB3A,AREG,PPARGC1A,RGS2,PLAGL1,ELL2,NR4A3,AVPI1,DUSP1,FOSB,GPCPD1,SNAP25,CASP9,ACTR3B,ISCA1,CGA,PKIB,STAT4,GABARAPL1,CLSTN3,VPS37B,FBXO15,PHOSPHO2,SST,RCAN1,ISL2,REL,SNRK,PRMT9,C11orf65,SIK2,FOS,SERPINB9,RBKS,PDE7B,SCG2,CYCS,MUC13,NPAS4,PCSK1,ZNF543,FANCF,ZNF555,TMEM120B,ZDBF2,ZBTB48,CHMP1B,H4C2
TF:M00916_1	6.28443e-05	Factor: CREB; motif: NNTKACGTCANNNS; match class: 1	GPRC5A,AGPAT4,USP36,POLR1H,ATP1B3,FOSL2,TRAF4,MCAM,ARG2,SLC7A8,ZNF184,SLCO4A1,RBBP8,GLA,PTPRS,RAB3A,AREG,PPARGC1A,RGS2,CTH,PLAGL1,ELL2,NR4A3,AVPI1,DUSP1,FOSB,GPCPD1,SNAP25,CASP9,ACTR3B,CABLES1,ISCA1,CGA,PKIB,STAT4,GABARAPL1,CLSTN3,VPS37B,FBXO15,PHOSPHO2,SST,RCAN1,ISL2,REL,SNRK,PRMT9,C11orf65,SIK2,FOS,SERPINB9,RBKS,PDE7B,SCG2,CYCS,MUC13,NPAS4,PCSK1,ZNF543,FANCF,ZNF555,TMEM120B,ZDBF2,ZBTB48,CHMP1B,…
TF:M00039_1	9.36256e-05	Factor: CREB; motif: TGACGTMA; match class: 1	GPRC5A,AGPAT4,USP36,POLR1H,ATP1B3,FOSL2,TRAF4,MCAM,ARG2,ZNF184,RBBP8,GLA,PTPRS,RAB3A,AREG,PPARGC1A,RGS2,TCF21,ELL2,NR4A3,AVPI1,DUSP1,FOSB,GPCPD1,SNAP25,CASP9,ACTR3B,ISCA1,CGA,PKIB,GABARAPL1,CLSTN3,VPS37B,FBXO15,SST,RCAN1,ISL2,REL,SNRK,PRMT9,C11orf65,SIK2,FOS,SERPINB9,RBKS,PDE7B,SCG2,CYCS,MUC13,NPAS4,PCSK1,ZNF543,FANCF,ZNF555,TMEM120B,ZDBF2,ZBTB48,CHMP1B,H4C2
TF:M03544_1	0.000102299	Factor: CREB1; motif: NNNNACGTCANN; match class: 1	GPRC5A,USP36,POLR1H,FOSL2,TRAF4,MCAM,ARG2,ZNF184,RBBP8,GLA,PTPRS,AREG,PPARGC1A,RGS2,ELL2,NR4A3,AVPI1,DUSP1,FOSB,GPCPD1,SNAP25,CASP9,ACTR3B,CGA,PKIB,GABARAPL1,CLSTN3,VPS37B,SST,RCAN1,ISL2,REL,SNRK,C11orf65,SIK2,SERPINB9,RBKS,PDE7B,SCG2,CYCS,MUC13,NPAS4,PCSK1,ZNF543,FANCF,ZNF555,TMEM120B,ZDBF2,ZBTB48,CHMP1B,H4C2
TF:M01861_1	0.00013393	Factor: ATF-1; motif: TNACGTCAN; match class: 1	GPRC5A,AGPAT4,USP36,POLR1H,ATP1B3,FOSL2,TRAF4,MCAM,ARG2,SLC7A8,ZNF184,SLCO4A1,RBBP8,GLA,PTPRS,RAB3A,AREG,PPARGC1A,RGS2,PLAGL1,TCF21,ELL2,NR4A3,AVPI1,DUSP1,WNT1,FOSB,GPCPD1,SNAP25,CASP9,ACTR3B,ERCC5,ISCA1,CGA,PKIB,STAT4,GABARAPL1,CLSTN3,VPS37B,FBXO15,PHOSPHO2,SST,RCAN1,ISL2,REL,SNRK,PRMT9,C11orf65,SIK2,FOS,SERPINB9,PDGFD,RBKS,PDE7B,SCG2,CYCS,THAP2,MUC13,NPAS4,PCSK1,METRNL,ZNF543,FANCF,ZNF555,TMEM1…
TF:M01820_1	0.000145279	Factor: CREM; motif: TGACGTCASYN; match class: 1	GPRC5A,AGPAT4,USP2,USP36,POLR1H,ATP1B3,FOSL2,TRAF4,MCAM,ARG2,WHRN,ZNF184,SLCO4A1,RBBP8,PTPRS,ARRDC2,RAB3A,AREG,PPARGC1A,PLAGL1,ELL2,NR4A3,AVPI1,DUSP1,FOSB,GPCPD1,SNAP25,CASP9,ACTR3B,ISCA1,CGA,PKIB,STAT4,GABARAPL1,CLSTN3,VPS37B,METTL21A,CSGALNACT1,JMY,SST,RCAN1,ISL2,REL,SNRK,PRMT9,NFIL3,C11orf65,SIK2,SERPINB9,RBKS,PDE7B,SCG2,CYCS,ARNT2,THAP2,MUC13,NPAS4,PCSK1,ZNF543,FANCF,ZNF555,NHS,NCR3LG1,TMEM12…
TF:M00177_1	0.000203199	Factor: CREB; motif: NSTGACGTAANN; match class: 1	GPRC5A,USP36,TRAF4,MCAM,ARG2,ZNF184,RBBP8,PTPRS,RAB3A,PPARGC1A,TACR1,CTH,PLAGL1,ELL2,NR4A3,AVPI1,DUSP1,NR4A1,WNT1,FOSB,GPCPD1,FOXA1,ZNF331,CASP9,ACTR3B,ERCC5,STAT4,GPAT3,GABARAPL1,CLSTN3,VPS37B,RANBP2,SST,RCAN1,ISL2,REL,SNRK,PIGA,PIGO,C15orf48,FOS,RBKS,SCG2,CYCS,ARNT2,PC,PCSK1,ZNF543,FANCF,ZNF555,TMEM120B,SLC22A4,ZDBF2,CHMP1B,H4C2
TF:M09600_1	0.000219924	Factor: CREB1; motif: TKACGTCAYNN; match class: 1	GPRC5A,USP2,USP36,POLR1H,ATP1B3,FOSL2,TRAF4,MCAM,ARG2,ZNF184,RBBP8,GLA,PTPRS,RAB3A,AREG,PPARGC1A,RGS2,CTH,PLAGL1,ELL2,NR4A3,AVPI1,DUSP1,FOSB,GPCPD1,SNAP25,CASP9,ACTR3B,ERCC5,ISCA1,CGA,PKIB,STAT4,GABARAPL1,CLSTN3,VPS37B,SST,RCAN1,ISL2,REL,SNRK,PRMT9,C15orf48,SERPINB9,RBKS,PDE7B,SCG2,CYCS,THAP2,MUC13,NPAS4,PCSK1,ZNF543,FANCF,ZNF555,TMEM120B,ZDBF2,ZBTB48,CHMP1B,H4C2
TF:M00017_1	0.000233646	Factor: ATF; motif: CNSTGACGTNNNYC; match class: 1	GPRC5A,AGPAT4,USP36,POLR1H,ATP1B3,FOSL2,TPD52,TRAF4,MCAM,ARG2,CREM,ZNF184,SLCO4A1,RBBP8,GLA,PTPRS,RAB3A,RNF32,AREG,PPARGC1A,PITPNM1,RGS2,TCF21,ELL2,NR4A3,AVPI1,DUSP1,NR4A1,FOSB,GPCPD1,ZNF331,SNAP25,CASP9,ACTR3B,ISCA1,CGA,PKIB,STAT4,GABARAPL1,CLSTN3,VPS37B,FBXO15,PHOSPHO2,PAM,RANBP2,SST,RCAN1,ISL2,REL,SNRK,SMIM43,PRMT9,NFIL3,C11orf65,DNASE1L2,SIK2,FOS,SERPINB9,RBKS,PDE7B,SCG2,CYCS,THAP2,MUC13,NPAS…
TF:M01862_1	0.000243644	Factor: ATF-2; motif: NNNTGACGTNAN; match class: 1	GPRC5A,POLR1H,TRAF4,MCAM,ARG2,ZNF184,PTPRS,AREG,PPARGC1A,RGS2,ELL2,AVPI1,DUSP1,FOSB,GPCPD1,SNAP25,ACTR3B,CABLES1,ISCA1,CGA,GABARAPL1,CLSTN3,VPS37B,SST,RCAN1,ISL2,REL,SNRK,PIGA,SIK2,SERPINB9,RBKS,PDE7B,SCG2,CYCS,MUC13,PCSK1,ZNF543,FANCF,ZNF555,TMEM120B,ZDBF2,ZBTB48,CHMP1B,H4C2
TF:M00338_1	0.000302099	Factor: ATF; motif: NTGACGTCANYS; match class: 1	GPRC5A,AGPAT4,USP36,POLR1H,TRAF4,MCAM,ARG2,ZNF184,RBBP8,GLA,PTPRS,AREG,PPARGC1A,RGS2,ELL2,AVPI1,DUSP1,FOSB,GPCPD1,SNAP25,CASP9,ACTR3B,ISCA1,CGA,GABARAPL1,CLSTN3,VPS37B,SST,RCAN1,ISL2,REL,SNRK,PRMT9,FOS,RBKS,PDE7B,SCG2,CYCS,MUC13,PCSK1,ZNF543,FANCF,ZNF555,TMEM120B,ZDBF2,ZBTB48,CHMP1B,H4C2
TF:M11309_1	0.0003306	Factor: ATF-2; motif: NRTGACGTMANN; match class: 1	GPRC5A,AGPAT4,SH2D2A,USP36,POLR1H,ATP1B3,FOSL2,TRAF4,MCAM,SESN1,ARG2,SLC7A8,CREM,ZNF184,RBBP8,GLA,PTPRS,ARRDC2,RAB3A,MAP2K6,AREG,PPARGC1A,RGS2,PLAGL1,TCF21,ELL2,NR4A3,AVPI1,DUSP1,FOSB,GPCPD1,FOXA1,SNAP25,CASP9,ACTR3B,ISCA1,CGA,PKIB,GABARAPL1,CLSTN3,VPS37B,FBXO15,PHOSPHO2,SST,RCAN1,ISL2,EIF4A1,REL,SNRK,SMIM43,PRMT9,GKAP1,PIGA,C11orf65,C15orf48,SIK2,FOS,SERPINB9,RBKS,PDE7B,SCG2,CYCS,MUC13,NPAS4,CSR…
TF:M00981_1	0.000405517	Factor: CREB,; motif: NTGACGTNA; match class: 1	GPRC5A,AGPAT4,TNFRSF1B,USP2,PTPRN,USP36,POLR1H,ATP1B3,FOSL2,TPD52,TRAF4,MCAM,CXCL2,ARG2,SLC7A8,ZNF184,SLCO4A1,RBBP8,GLA,CCDC113,PTPRS,RAB3A,AREG,PPARGC1A,EXPH5,RGS2,CTH,PLAGL1,TCF21,ELL2,NR4A3,AVPI1,DUSP1,NR4A1,WNT1,FOSB,GPCPD1,ZNF331,SNAP25,CASP9,ACTR3B,CABLES1,ERCC5,ISCA1,CGA,PKIB,PI15,STAT4,GABARAPL1,CLSTN3,VPS37B,FBXO15,PHOSPHO2,RANBP2,FBXL2,SST,RCAN1,ISL2,REL,SNRK,PRMT9,NFIL3,PIGA,PIGO,C11or…
TF:M07248_1	0.000434881	Factor: CREB1; motif: NNNNTGACGTNANNN; match class: 1	GPRC5A,USP36,POLR1H,FOSL2,TRAF4,MCAM,ARG2,ZNF184,GLA,PTPRS,AREG,PPARGC1A,RGS2,ELL2,NR4A3,AVPI1,DUSP1,FOSB,GPCPD1,SNAP25,CASP9,ACTR3B,CGA,PKIB,GABARAPL1,CLSTN3,VPS37B,SST,RCAN1,ISL2,REL,SNRK,C11orf65,SIK2,SERPINB9,RBKS,PDE7B,SCG2,CYCS,MUC13,NPAS4,PCSK1,ZNF543,FANCF,ZNF555,TMEM120B,ZDBF2,ZBTB48,CHMP1B,H4C2
TF:M09887_1	0.000490244	Factor: CREB1; motif: NRRTGACGTMA; match class: 1	GPRC5A,USP36,POLR1H,ATP1B3,FOSL2,TPD52,TRAF4,MCAM,CXCL2,ARG2,ZNF184,RBBP8,GLA,PTPRS,RAB3A,AREG,PPARGC1A,RGS2,CTH,PLAGL1,ELL2,NR4A3,AVPI1,DUSP1,WNT1,FOSB,GPCPD1,ZNF331,SNAP25,CASP9,ACTR3B,CABLES1,CGA,PKIB,SYTL2,STAT4,GABARAPL1,CLSTN3,VPS37B,SST,RCAN1,ISL2,REL,SNRK,PRMT9,CENPV,C15orf48,FOS,SERPINB9,RBKS,PDE7B,SCG2,CYCS,THAP2,MUC13,NPAS4,PCSK1,ZNF543,FANCF,ZNF555,TMEM120B,CD55,ZDBF2,ZBTB48,CHMP1B,H4…
TF:M00178_1	0.000573385	Factor: CREB; motif: NSTGACGTMANN; match class: 1	GPRC5A,USP2,PTPRN,USP36,POLR1H,ATP1B3,FOSL2,TRAF4,MCAM,ARG2,ZNF184,RBBP8,GLA,PTPRS,RAB3A,AREG,PPARGC1A,RGS2,PLAGL1,ELL2,NR4A3,AVPI1,DUSP1,FOSB,GPCPD1,SNAP25,CASP9,ACTR3B,CGA,PKIB,STAT4,GABARAPL1,CLSTN3,VPS37B,SST,RCAN1,ISL2,REL,SNRK,C15orf48,FOS,RBKS,PDE7B,SCG2,CYCS,THAP2,MUC13,NPAS4,PCSK1,ZNF543,FANCF,ZNF555,TMEM120B,SLC22A4,ZDBF2,ZBTB48,CHMP1B,H4C2
TF:M07034_1	0.00116923	Factor: ATF-1; motif: NNNTGACGTNNN; match class: 1	GPRC5A,USP36,POLR1H,ATP1B3,FOSL2,TRAF4,MCAM,ARG2,ZNF184,RBBP8,GLA,PTPRS,RAB3A,AREG,PPARGC1A,ELL2,NR4A3,AVPI1,DUSP1,FOSB,GPCPD1,CASP9,ACTR3B,ISCA1,CGA,PKIB,GABARAPL1,CLSTN3,VPS37B,SST,REL,SNRK,PRMT9,C11orf65,SIK2,FOS,SERPINB9,RBKS,SCG2,CYCS,NPAS4,PCSK1,ZNF543,FANCF,ZNF555,TMEM120B,CHMP1B,H4C2
TF:M08930_1	0.00118798	Factor: JUND:FRA-1; motif: RTGACGTMAY; match class: 1	GPRC5A,USP36,POLR1H,TPD52,TRAF4,MCAM,ARG2,SLC7A8,ZNF184,RBBP8,DRP2,GLA,PTPRS,AREG,PPARGC1A,SGK1,ELL2,NR4A3,AVPI1,DUSP1,FOSB,GPCPD1,TUBA4A,FOXA1,SNAP25,CASP9,ACTR3B,CABLES1,ERCC5,CGA,GABARAPL1,CLSTN3,VPS37B,PHOSPHO2,SST,RCAN1,ISL2,REL,SNRK,SERPINB7,C15orf48,GNG4,SERPINB9,RBKS,PDE7B,SCG2,CYCS,THAP2,MUC13,NPAS4,PCSK1,ZNF543,ZNF555,TMEM120B,MME,ZDBF2,ZBTB48,CHMP1B,H4C2
TF:M11298_1	0.00139487	Factor: jdp2; motif: NRTGACGTCAYN; match class: 1	GPRC5A,POLR1H,TRAF4,MCAM,ARG2,ZNF184,PTPRS,AREG,PPARGC1A,ELL2,AVPI1,DUSP1,FOSB,GPCPD1,SNAP25,ACTR3B,CGA,GABARAPL1,CLSTN3,VPS37B,SST,RCAN1,ISL2,SNRK,C11orf65,RBKS,PDE7B,SCG2,CYCS,MUC13,PCSK1,ZNF543,ZNF555,TMEM120B,ZDBF2,ZBTB48,PRCD,CHMP1B,H4C2
TF:M11224_1	0.00216895	Factor: CREM; motif: NRTGATGTCAYN; match class: 1	GPRC5A,POLR1H,TRAF4,MCAM,ARG2,ZNF184,PTPRS,AREG,PPARGC1A,SGK1,ELL2,AVPI1,DUSP1,FOSB,GPCPD1,SNAP25,ACTR3B,CGA,GABARAPL1,CLSTN3,VPS37B,MKX,SST,NPM2,RCAN1,ISL2,SNRK,GPR85,TMEM71,RBKS,PDE7B,SCG2,CYCS,MUC13,PCSK1,ZNF543,ZNF555,TMEM120B,ZDBF2,ZBTB48,PRCD,CHMP1B,H4C2
TF:M09866_1	0.00265238	Factor: ATF-1; motif: NNRTGACGYMA; match class: 1	GPRC5A,USP36,POLR1H,ATP1B3,TRAF4,MCAM,ARG2,ZNF184,RBBP8,PTPRS,RAB3A,PPARGC1A,PLAGL1,ELL2,NR4A3,AVPI1,DUSP1,FOSB,GPCPD1,CASP9,ACTR3B,CGA,PKIB,GABARAPL1,CLSTN3,VPS37B,SST,RCAN1,ISL2,REL,SNRK,SERPINB9,RBKS,SCG2,CYCS,ZNF543,FANCF,ZNF555,TMEM120B,CHMP1B,H4C2
TF:M09592_1	0.0026555	Factor: ATF-1; motif: NRTGACGTMAN; match class: 1	GPRC5A,USP36,POLR1H,TRAF4,MCAM,ARG2,ZNF184,RBBP8,GLA,PTPRS,RAB3A,AREG,PPARGC1A,ELL2,NR4A3,AVPI1,DUSP1,FOSB,GPCPD1,SNAP25,CASP9,ACTR3B,ERCC5,ISCA1,CGA,GABARAPL1,CLSTN3,VPS37B,SST,RCAN1,ISL2,REL,SNRK,SERPINB9,RBKS,PDE7B,SCG2,CYCS,MUC13,NPAS4,PCSK1,ZNF543,FANCF,ZNF555,TMEM120B,ZDBF2,ZBTB48,CHMP1B,H4C2
TF:M00041_1	0.00298229	Factor: ATF2:c-Jun; motif: TGACGTYA; match class: 1	GPRC5A,AGPAT4,POLR1H,TRAF4,MCAM,ARG2,ZNF184,PTPRS,AREG,PPARGC1A,RGS2,ELL2,AVPI1,DUSP1,FOSB,GPCPD1,SNAP25,CASP9,ACTR3B,CGA,GABARAPL1,CLSTN3,VPS37B,PITPNC1,SST,RCAN1,ISL2,SNRK,GPR85,FOS,SERPINB9,RBKS,PDE7B,SCG2,CYCS,MUC13,CSRP2,PCSK1,A2M,ZNF543,ZNF555,TMEM120B,ZDBF2,ZBTB48,PRCD,CHMP1B,H3C6,H4C2
TF:M11226_1	0.00337812	Factor: ATF-6; motif: GRTGACGTCAYC; match class: 1	GPRC5A,POLR1H,TRAF4,MCAM,ARG2,ZNF184,PTPRS,AREG,PPARGC1A,ELL2,AVPI1,DUSP1,FOSB,GPCPD1,SNAP25,ACTR3B,CGA,GABARAPL1,CLSTN3,VPS37B,SST,RCAN1,ISL2,SNRK,RBKS,PDE7B,SCG2,CYCS,MUC13,PCSK1,ZNF543,ZNF555,TMEM120B,ZDBF2,ZBTB48,CHMP1B,H4C2
TF:M12700_1	0.00377685	Factor: ZNF295; motif: RTGACGTCAN; match class: 1	GPRC5A,POLR1H,TRAF4,MCAM,ARG2,ZNF184,PTPRS,AREG,PPARGC1A,ELL2,AVPI1,DUSP1,FOSB,GPCPD1,SNAP25,ACTR3B,CGA,GABARAPL1,CLSTN3,VPS37B,SST,RCAN1,ISL2,SNRK,RBKS,PDE7B,SCG2,CYCS,MUC13,PCSK1,ZNF543,ZNF555,TMEM120B,ZDBF2,ZBTB48,CHMP1B,H4C2
TF:M01864_1	0.00417939	Factor: ATF-4; motif: KACGTCAKS; match class: 1	GPRC5A,USP36,POLR1H,TRAF4,MCAM,ARG2,ZNF184,PTPRS,AREG,PPARGC1A,ELL2,NR4A3,AVPI1,DUSP1,FOSB,GPCPD1,SNAP25,ACTR3B,FKBP11,CGA,GABARAPL1,CLSTN3,VPS37B,SST,RCAN1,ISL2,REL,SNRK,C11orf65,SIMC1,SIK2,SERPINB9,RBKS,PDE7B,SCG2,CYCS,MUC13,NPAS4,PCSK1,ZNF543,FANCF,ZNF555,TMEM120B,MME,ZDBF2,ZBTB48,CHMP1B,H4C2
TF:M11231_1	0.00525131	Factor: CREBL1; motif: GRTGACGTCAYC; match class: 1	GPRC5A,POLR1H,TRAF4,MCAM,ARG2,ZNF184,PTPRS,AREG,PPARGC1A,ELL2,AVPI1,DUSP1,FOSB,GPCPD1,SNAP25,ACTR3B,CGA,GABARAPL1,CLSTN3,VPS37B,SST,RCAN1,ISL2,SNRK,RBKS,PDE7B,SCG2,CYCS,MUC13,PCSK1,ZNF543,ZNF555,TMEM120B,ZDBF2,ZBTB48,CHMP1B,H4C2
TF:M11226	0.00634237	Factor: ATF-6; motif: GRTGACGTCAYC	GPRC5A,POLR1H,TRAF4,MCAM,ARG2,ZNF184,PTPRS,AREG,PPARGC1A,ELL2,AVPI1,DUSP1,FOSB,GPCPD1,SNAP25,ACTR3B,CGA,GABARAPL1,CLSTN3,VPS37B,SST,RCAN1,ISL2,SNRK,RBKS,PDE7B,SCG2,CYCS,MUC13,PCSK1,ZNF543,ZNF555,TMEM120B,ZDBF2,ZBTB48,CHMP1B,H4C2
TF:M02279_1	0.00724671	Factor: CREB1; motif: TGACGTCA; match class: 1	GPRC5A,POLR1H,TRAF4,MCAM,ARG2,ZNF184,PTPRS,AREG,PPARGC1A,ELL2,AVPI1,DUSP1,FOSB,GPCPD1,SNAP25,ACTR3B,CGA,GABARAPL1,CLSTN3,VPS37B,SST,RCAN1,ISL2,SNRK,RBKS,PDE7B,SCG2,CYCS,MUC13,PCSK1,ZNF543,ZNF555,TMEM120B,ZDBF2,ZBTB48,CHMP1B,H4C2
TF:M11277_1	0.00782342	Factor: XBP-1; motif: NNTGACGTCAYN; match class: 1	GPRC5A,POLR1H,TRAF4,MCAM,ARG2,ZNF184,PTPRS,AREG,PPARGC1A,ELL2,AVPI1,DUSP1,FOSB,GPCPD1,SNAP25,ACTR3B,CGA,GABARAPL1,CLSTN3,VPS37B,SST,RCAN1,ISL2,SNRK,C11orf65,RBKS,PDE7B,SCG2,CYCS,MUC13,PCSK1,ZNF543,ZNF555,TMEM120B,ZDBF2,ZBTB48,CHMP1B,H4C2
TF:M11296_1	0.00800323	Factor: jdp2; motif: NRTGAYGTCAYN; match class: 1	GPRC5A,POLR1H,TRAF4,MCAM,ARG2,ZNF184,PTPRS,AREG,PPARGC1A,SGK1,ELL2,AVPI1,DUSP1,FOSB,GPCPD1,SNAP25,ACTR3B,CGA,GABARAPL1,CLSTN3,VPS37B,SST,RCAN1,ISL2,SNRK,GPR85,RBKS,PDE7B,SCG2,CYCS,MUC13,PCSK1,ZNF543,ZNF555,TMEM120B,ZDBF2,ZBTB48,PRCD,CHMP1B,H4C2
TF:M11222_1	0.00843992	Factor: CREB1; motif: NRTGAYGTCAYN; match class: 1	GPRC5A,POLR1H,TRAF4,MCAM,ARG2,ZNF184,PTPRS,AREG,PPARGC1A,SGK1,ELL2,AVPI1,DUSP1,FOSB,GPCPD1,SNAP25,ACTR3B,CGA,GABARAPL1,CLSTN3,VPS37B,MKX,SST,NPM2,RCAN1,ISL2,SNRK,GPR85,TMEM71,RBKS,PDE7B,SCG2,CYCS,MUC13,PCSK1,ZNF543,ZNF555,TMEM120B,ZDBF2,ZBTB48,PRCD,CHMP1B,H4C2
TF:M11257_1	0.00960219	Factor: AIBZIP; motif: NRTGACGTCAYN; match class: 1	GPRC5A,POLR1H,TRAF4,MCAM,ARG2,ZNF184,PTPRS,AREG,PPARGC1A,ELL2,AVPI1,DUSP1,FOSB,GPCPD1,SNAP25,ACTR3B,CGA,PKIB,GABARAPL1,CLSTN3,VPS37B,SST,RCAN1,ISL2,SNRK,RBKS,PDE7B,SCG2,CYCS,MUC13,PCSK1,ZNF543,ZNF555,TMEM120B,ZDBF2,ZBTB48,CHMP1B,H4C2
TF:M11257	0.0112593	Factor: AIBZIP; motif: NRTGACGTCAYN	GPRC5A,POLR1H,TRAF4,MCAM,ARG2,ZNF184,PTPRS,AREG,PPARGC1A,ELL2,AVPI1,DUSP1,FOSB,GPCPD1,SNAP25,ACTR3B,CGA,PKIB,GABARAPL1,CLSTN3,VPS37B,SST,RCAN1,ISL2,SNRK,SMIM43,C11orf65,RBKS,PDE7B,SCG2,CYCS,MUC13,PCSK1,ZNF543,ZNF555,TMEM120B,ZDBF2,ZBTB48,CHMP1B,H4C2
TF:M12486_1	0.0119002	Factor: CREB1; motif: NNNTGATGTCANN; match class: 1	GPRC5A,POLR1H,TRAF4,MCAM,ARG2,ZNF184,PTPRS,ARRDC2,AREG,PPARGC1A,SGK1,ELL2,AVPI1,DUSP1,FOSB,GPCPD1,SNAP25,ACTR3B,CGA,GABARAPL1,CLSTN3,VPS37B,SST,NPM2,RCAN1,ISL2,SNRK,GPR85,TMEM71,RBKS,PDE7B,SCG2,CYCS,MUC13,PCSK1,ZNF543,ZNF555,TMEM120B,ZDBF2,ZBTB48,PRCD,CHMP1B,H4C2
TF:M10438	0.0134154	Factor: ZF5; motif: GGSGCGCGS	SEMA3F,KLHL13,SLC7A2,MAP3K14,CYB561,GPRC5A,SERPINB1,AGPAT4,TNFRSF1B,USP2,ADAM28,PTPRN,CYFIP2,USP36,SLC2A3,POLR1H,ATP1B3,SCARB1,PTGS2,SEMA3A,FOSL2,SLC46A1,TPD52,ACACB,TRAF4,MCAM,PTPRH,SESN1,CXCL2,ARG2,BCKDHB,MGST2,PPP1R13B,CFAP61,P3H2,PTGS1,WHRN,IL11,CREM,ZNF184,P2RX6,SLCO4A1,RBBP8,SRPX,GLA,SLC25A15,VWA8,TSC22D1,CCDC113,CRISPLD2,CEMIP,RHOV,TRPA1,SFRP1,PTPRS,ARRDC2,RAB3A,PALS2,GSDME,RNF32,TGFBR1,NE…
TF:M11066_1	0.0134612	Factor: HES-7; motif: GNCACGYGNN; match class: 1	SLC7A2,CYB561,GPRC5A,SERPINB1,AGPAT4,TNFRSF1B,MYOM2,USP2,USP36,ATP1B3,SCARB1,TRAF4,PTPRH,CXCL2,MGST2,P3H2,SLC7A8,WHRN,SLCO4A1,RBBP8,GLA,SLC25A15,TSC22D1,CCDC113,CRISPLD2,TRPA1,SFRP1,PTPRS,ARRDC2,RAB3A,PALS2,RNF32,CSF3,RASD1,ABCC3,SLC16A6,ALDOC,EXPH5,COL12A1,KCTD20,HBEGF,APBB3,CLCN2,GNLY,RGS2,PLAGL1,ABCG2,ELL2,NEK6,NR4A3,RHOQ,AVPI1,DUSP1,TMEM131L,DEPDC7,NR4A1,PMEPA1,LYPD3,WNT1,SEPTIN6,SLC25A19,FOS…
TF:M04950_1	0.0153354	Factor: Egr-1; motif: NGCGTGCGY; match class: 1	MAP3K14,CYB561,SERPINB1,TNFRSF1B,MYOM2,USP2,POLR1H,ATP1B3,SCARB1,SEMA3A,FOSL2,SLC46A1,TPD52,BCKDHB,MGST2,HSD17B2,PPP1R13B,P3H2,PTGS1,CREM,SLCO4A1,SRPX,CEMIP,RHOV,SFRP1,PTPRS,RAB3A,GSDME,RNF32,TGFBR1,SLC16A6,AREG,EXPH5,COL12A1,IL1R1,RGS2,PLAGL1,ELL2,NEK6,NR4A3,AVPI1,DUSP1,TGFBI,NR4A1,SEPTIN6,GPCPD1,PDCD2L,DOCK4,CHN1,PLPPR3,ZNF331,SNAP25,CASP9,ACTR3B,E2F5,ISCA1,PKIB,ABHD17C,PARP16,GPAT3,CLSTN3,ARMH…
TF:M11275_1	0.0158178	Factor: XBP-1; motif: SRTGAYGTCAYS; match class: 1	GPRC5A,POLR1H,TRAF4,MCAM,ARG2,ZNF184,PTPRS,AREG,PPARGC1A,ELL2,DUSP1,FOSB,GPCPD1,SNAP25,ACTR3B,CGA,GABARAPL1,CLSTN3,VPS37B,SST,RCAN1,ISL2,SNRK,GPR85,RBKS,PDE7B,SCG2,CYCS,MUC13,PCSK1,ZNF543,ZNF555,TMEM120B,ZDBF2,ZBTB48,PRCD,CHMP1B,H4C2
TF:M00333_1	0.0168071	Factor: ZF5; motif: NRNGNGCGCGCWN; match class: 1	SLC7A2,MAP3K14,CYB561,GPRC5A,SERPINB1,TNFRSF1B,MYOM2,USP2,CYFIP2,USP36,ATP1B3,SCARB1,PTGS2,FOSL2,SLC46A1,TPD52,TRAF4,MCAM,PTPRH,SESN1,CXCL2,PPP1R13B,CFAP61,P3H2,PTGS1,WHRN,IL11,CREM,ZNF184,P2RX6,SLCO4A1,RBBP8,SRPX,GLA,VWA8,CCDC113,CRISPLD2,CEMIP,RHOV,TRPA1,SFRP1,PTPRS,ARRDC2,RAB3A,PALS2,GSDME,RNF32,TGFBR1,NEURL1,RASD1,ABCC3,SLC16A6,MAP2K6,AREG,VWA5A,PITPNM1,EXPH5,COL12A1,KCTD20,HBEGF,APBB3,CLCN2,…
TF:M11220_1	0.0211442	Factor: CREB1; motif: NNTGACGTCANN; match class: 1	GPRC5A,SH2D2A,POLR1H,FOSL2,TRAF4,MCAM,SESN1,ARG2,CREM,ZNF184,GLA,PTPRS,ARRDC2,MAP2K6,AREG,PPARGC1A,RGS2,ELL2,AVPI1,DUSP1,FOSB,GPCPD1,FOXA1,SNAP25,CASP9,ACTR3B,CGA,PKIB,GABARAPL1,CLSTN3,VPS37B,CSGALNACT1,SST,RCAN1,ISL2,EIF4A1,SNRK,SMIM43,GKAP1,PIGA,C11orf65,C15orf48,RBKS,PDE7B,SCG2,CYCS,MUC13,CSRP2,PCSK1,ZNF543,FANCF,ZNF555,TMEM120B,MME,ZDBF2,ZBTB48,CHMP1B,H4C2
TF:M11058_1	0.0252633	Factor: Hey1; motif: NGCRCGYGYN; match class: 1	SEMA3F,SLC7A2,MAP3K14,CYB561,GPRC5A,SERPINB1,AGPAT4,TNFRSF1B,MYOM2,USP2,CYFIP2,USP36,ATP1B3,SCARB1,FOSL2,SLC46A1,TPD52,TRAF4,MCAM,PTPRH,CXCL2,MGST2,PPP1R13B,P3H2,SLC7A8,WHRN,CREM,ZNF184,P2RX6,SLCO4A1,RBBP8,SRPX,GLA,SLC25A15,VWA8,TSC22D1,CCDC113,CRISPLD2,TRPA1,SFRP1,PTPRS,ARRDC2,RAB3A,PALS2,GSDME,RNF32,TGFBR1,NEURL1,CSF3,RASD1,ABCC3,SLC16A6,ALDOC,EXPH5,COL12A1,KCTD20,HBEGF,APBB3,CLCN2,EFEMP1,GNLY,…
TF:M11220	0.0260036	Factor: CREB1; motif: NNTGACGTCANN	GPRC5A,SH2D2A,POLR1H,FOSL2,TRAF4,MCAM,SESN1,ARG2,CREM,ZNF184,GLA,PTPRS,ARRDC2,MAP2K6,AREG,PPARGC1A,RGS2,ELL2,AVPI1,DUSP1,FOSB,GPCPD1,FOXA1,SNAP25,CASP9,ACTR3B,CGA,PKIB,GABARAPL1,CLSTN3,VPS37B,CSGALNACT1,SST,RCAN1,ISL2,EIF4A1,SNRK,SMIM43,GKAP1,PIGA,C11orf65,C15orf48,RBKS,PDE7B,SCG2,CYCS,MUC13,CSRP2,PCSK1,ZNF543,FANCF,ZNF555,TMEM120B,MME,ZDBF2,ZBTB48,CHMP1B,H4C2
TF:M11216_1	0.0275531	Factor: CREB1; motif: NRTGATGTCAYN; match class: 1	GPRC5A,POLR1H,TRAF4,MCAM,ARG2,ZNF184,PTPRS,AREG,PPARGC1A,SGK1,ELL2,AVPI1,DUSP1,FOSB,GPCPD1,SNAP25,ACTR3B,CGA,GABARAPL1,CLSTN3,VPS37B,FAXC,MKX,HKDC1,SST,NPM2,RCAN1,ISL2,SNRK,GPR85,TMEM71,RBKS,PDE7B,SCG2,CYCS,MUC13,PCSK1,ZNF543,ZNF555,TMEM120B,ZDBF2,ZBTB48,PRCD,CHMP1B,H4C2
TF:M02279	0.0292996	Factor: CREB1; motif: TGACGTCA	GPRC5A,SH2D2A,POLR1H,FOSL2,TRAF4,MCAM,SESN1,ARG2,CREM,ZNF184,GLA,PTPRS,ARRDC2,MAP2K6,AREG,PPARGC1A,RGS2,ELL2,AVPI1,DUSP1,FOSB,GPCPD1,FOXA1,SNAP25,CASP9,ACTR3B,CGA,PKIB,GABARAPL1,CLSTN3,VPS37B,CSGALNACT1,SST,RCAN1,ISL2,EIF4A1,SNRK,SMIM43,GKAP1,PIGA,C11orf65,C15orf48,RBKS,PDE7B,SCG2,CYCS,MUC13,CSRP2,PCSK1,ZNF543,FANCF,ZNF555,TMEM120B,MME,ZDBF2,ZBTB48,CHMP1B,H4C2
TF:M11231	0.029806	Factor: CREBL1; motif: GRTGACGTCAYC	GPRC5A,USP36,POLR1H,TRAF4,MCAM,ARG2,ZNF184,PTPRS,AREG,PPARGC1A,ELL2,AVPI1,DUSP1,FOSB,GPCPD1,SNAP25,ACTR3B,CGA,GABARAPL1,CLSTN3,VPS37B,SST,RCAN1,ISL2,SNRK,SERPINB9,RBKS,PDE7B,SCG2,CYCS,MUC13,PCSK1,ZNF543,PIGP,ZNF555,TMEM120B,ZDBF2,ZBTB48,PRCD,CHMP1B,H4C2
TF:M11052	0.0367984	Factor: Hey2; motif: NNCACGYGNN	SEMA3F,SLC7A2,MAP3K14,CYB561,GPRC5A,SERPINB1,AGPAT4,TNFRSF1B,MYOM2,USP2,PTPRN,CYFIP2,USP36,ATP1B3,SCARB1,PTGS2,SLC46A1,TPD52,TRAF4,PTPRH,CXCL2,ARG2,MGST2,CFAP61,P3H2,SLC7A8,WHRN,CREM,P2RX6,SLCO4A1,RBBP8,SRPX,GLA,SLC25A15,VWA8,TSC22D1,CCDC113,CRISPLD2,CEMIP,RHOV,TRPA1,SFRP1,PTPRS,ARRDC2,RAB3A,PALS2,GSDME,RNF32,TGFBR1,NEURL1,CSF3,RASD1,ABCC3,SLC16A6,ALDOC,AREG,PITPNM1,EXPH5,COL12A1,KCTD20,HBEGF,APB…
TF:M11066	0.0431748	Factor: HES-7; motif: GNCACGYGNN	SLC7A2,MAP3K14,CYB561,GPRC5A,SERPINB1,AGPAT4,TNFRSF1B,MYOM2,USP2,PTPRN,CYFIP2,USP36,ATP1B3,SCARB1,FOSL2,SLC46A1,TPD52,TRAF4,PTPRH,CXCL2,MGST2,CFAP61,P3H2,SLC7A8,WHRN,CREM,P2RX6,SLCO4A1,RBBP8,SRPX,GLA,SLC25A15,TSC22D1,CCDC113,CRISPLD2,CEMIP,RHOV,TRPA1,SFRP1,PTPRS,ARRDC2,RAB3A,PALS2,GSDME,RNF32,TGFBR1,NEURL1,CSF3,RASD1,ABCC3,SLC16A6,ALDOC,AREG,PITPNM1,EXPH5,COL12A1,KCTD20,HBEGF,APBB3,CLCN2,EFEMP1,G…
TF:M11251	0.0439156	Factor: Luman; motif: NRTGACGTCAYN	GPRC5A,POLR1H,TRAF4,MCAM,ARG2,ZNF184,PTPRS,AREG,PPARGC1A,ELL2,DUSP1,FOSB,GPCPD1,SNAP25,ACTR3B,CGA,GABARAPL1,CLSTN3,VPS37B,SST,RCAN1,ISL2,SNRK,RBKS,PDE7B,SCG2,CYCS,ZNF543,ZNF555,TMEM120B,ZBTB48,CHMP1B,H4C2
TF:M11254_1	0.0440732	Factor: AIBZIP; motif: GRTGAYGTCAYC; match class: 1	POLR1H,TRAF4,MCAM,ARG2,ZNF184,PTPRS,AREG,PPARGC1A,ELL2,DUSP1,FOSB,GPCPD1,SNAP25,ACTR3B,CGA,GABARAPL1,CLSTN3,VPS37B,RCAN1,ISL2,SNRK,RBKS,PDE7B,SCG2,CYCS,ZNF543,ZNF555,TMEM120B,ZBTB48,PRCD,CHMP1B,H4C2
