## Supplementary material for "Spatial proteomics identifies a novel CRTC-dependent viral sensing pathway that stimulates production of Interleukin-11": Table S2

### Sheet: Table S2A
Upregulation>2-fold at any time point				Enriched terms
Q9BYX4	IFIH1	Isoform 2 of Interferon-induced helicase C domain-containing protein 1		Defense response to virus, 13.9-fold enrichment, p=1.6e-15
P0C7X2	ZNF688	Zinc finger protein 688		Q9BYX4	IFIH1	Isoform 2 of Interferon-induced helicase C domain-containing protein 1
Q5TEJ8	THEMIS2	Protein THEMIS2		P09913	IFIT2	Interferon-induced protein with tetratricopeptide repeats 2
Q9UMW8	USP18	Ubl carboxyl-terminal hydrolase 18		Q15646	OASL	2'-5'-oligoadenylate synthase-like protein
Q00839	HNRNPU	Isoform Short of Heterogeneous nuclear ribonucleoprotein U		O95786	DDX58	Probable ATP-dependent RNA helicase DDX58
P10914	IRF1	Interferon regulatory factor 1		P09914	IFIT1	Interferon-induced protein with tetratricopeptide repeats 1
O43474	KLF4	Krueppel-like factor 4		P10914	IRF1	Interferon regulatory factor 1
Q9UII4	HERC5	E3 ISG15--protein ligase HERC5		Q9UII4	HERC5	E3 ISG15--protein ligase HERC5
Q8NC42	RNF149	E3 ubiquitin-protein ligase RNF149		P20591	MX1	Interferon-induced GTP-binding protein Mx1
Q8IVU3	HERC6	Probable E3 ubiquitin-protein ligase HERC6		Q10589	BST2	Bone marrow stromal antigen 2
P18847	ATF3	Cyclic AMP-dependent transcription factor ATF-3		P14316	IRF2	Interferon regulatory factor 2
Q96IP4	FAM46A	Isoform 2 of Protein FAM46A		Q9H0R5	GBP3	Guanylate-binding protein 3
O15079	SNPH	Isoform 2 of Syntaphilin		O14879	IFIT3	Interferon-induced protein with tetratricopeptide repeats 3
Q10589	BST2	Bone marrow stromal antigen 2		Q7Z2W4	ZC3HAV1	Zinc finger CCCH-type antiviral protein 1
P29728	OAS2	2'-5'-oligoadenylate synthase 2		P05161	ISG15	Ubiquitin-like protein ISG15
P09913	IFIT2	Interferon-induced protein with tetratricopeptide repeats 2		Q9P2E3	ZNFX1	NFX1-type zinc finger-containing protein 1
P13500	CCL2	C-C motif chemokine 2		P29728	OAS2	2'-5'-oligoadenylate synthase 2
O14682	ENC1	Ectoderm-neural cortex protein 1		Q96AZ6	ISG20	Interferon-stimulated gene 20 kDa protein
P02655	APOC2	Apolipoprotein C-II		P20592	MX2	Interferon-induced GTP-binding protein Mx2
Q9BYK8	HELZ2	Helicase with zinc finger domain 2		P00973	OAS1	Isoform p48 of 2'-5'-oligoadenylate synthase 1
O95084	PRSS23	Serine protease 23		P05231	IL6	Interleukin-6
Q96J88	EPSTI1	Isoform 3 of Epithelial-stromal interaction protein 1		Q5H9U9	DDX60L	Probable ATP-dependent RNA helicase DDX60-like
O15519	CFLAR	CASP8 and FADD-like apoptosis regulator		P01574	IFNB1	Interferon beta
P28562	DUSP1	Dual specificity protein phosphatase 1
O95786	DDX58	Probable ATP-dependent RNA helicase DDX58		Secreted, 4.7-fold enrichment, p=9.4e-8
O43187	IRAK2	Interleukin-1 receptor-associated kinase-like 2		P24592	IGFBP6	Insulin-like growth factor-binding protein 6
P16871	IL7R	Interleukin-7 receptor subunit alpha		Q8N2Q7	NLGN1	Neuroligin-1
O75173	ADAMTS4	Isoform 2 of A disintegrin and metalloproteinase with thrombospondin motifs 4		P26022	PTX3	Pentraxin-related protein PTX3
Q5H9U9	DDX60L	Probable ATP-dependent RNA helicase DDX60-like		Q14116	IL18	Interleukin-18
P26651	ZFP36	mRNA decay activator protein ZFP36		O95025	SEMA3D	Semaphorin-3D
P05231	IL6	Interleukin-6		P09603	CSF1	Macrophage colony-stimulating factor 1
Q86WR0	CCDC25	Coiled-coil domain-containing protein 25		P13501	CCL5	C-C motif chemokine 5
Q14116	IL18	Interleukin-18		O95084	PRSS23	Serine protease 23
O75146	HIP1R	Huntingtin-interacting protein 1-related protein		P13500	CCL2	C-C motif chemokine 2
Q460N5	PARP14	Poly [ADP-ribose] polymerase 14		P31431	SDC4	Syndecan-4
Q13077	TRAF1	TNF receptor-associated factor 1		O75173	ADAMTS4	Isoform 2 of A disintegrin and metalloproteinase with thrombospondin motifs 4
Q96AZ6	ISG20	Interferon-stimulated gene 20 kDa protein		P15169	CPN1	Carboxypeptidase N catalytic chain
O14879	IFIT3	Interferon-induced protein with tetratricopeptide repeats 3		P16871	IL7R	Interleukin-7 receptor subunit alpha
Q9H4M7	PLEKHA4	Pleckstrin homology domain-containing family A member 4		P05161	ISG15	Ubiquitin-like protein ISG15
P31431	SDC4	Syndecan-4		P17948	FLT1	Vascular endothelial growth factor receptor 1
P05412	JUN	Transcription factor AP-1		Q8WVN6	SECTM1	Secreted and transmembrane protein 1
Q9NYK6	EURL	Protein EURL homolog		P02656	APOC3	Apolipoprotein C-III
P09914	IFIT1	Interferon-induced protein with tetratricopeptide repeats 1		P00973	OAS1	Isoform p48 of 2'-5'-oligoadenylate synthase 1
P21580	TNFAIP3	Tumor necrosis factor alpha-induced protein 3		P05231	IL6	Interleukin-6
P20592	MX2	Interferon-induced GTP-binding protein Mx2		P02655	APOC2	Apolipoprotein C-II
Q9P2E3	ZNFX1	NFX1-type zinc finger-containing protein 1		P01574	IFNB1	Interferon beta
Q9UK39	NOCT	Nocturnin		P01584	IL1B	Interleukin-1 beta
O95025	SEMA3D	Semaphorin-3D
P09603	CSF1	Macrophage colony-stimulating factor 1		TNF signaling pathway, 11.2-fold enrichment, p=4.7e-7
P05161	ISG15	Ubiquitin-like protein ISG15		O15519	CFLAR	CASP8 and FADD-like apoptosis regulator
P35354	PTGS2	Prostaglandin G/H synthase 2		P05412	JUN	Transcription factor AP-1
P01584	IL1B	Interleukin-1 beta		P10914	IRF1	Interferon regulatory factor 1
P80297	MT1X	Metallothionein-1X		P09603	CSF1	Macrophage colony-stimulating factor 1
Q9BQE5	APOL2	Apolipoprotein L2		P21580	TNFAIP3	Tumor necrosis factor alpha-induced protein 3
Q07820	MCL1	Induced myeloid leukemia cell differentiation protein Mcl-1		P13501	CCL5	C-C motif chemokine 5
O43286	B4GALT5	Beta-1,4-galactosyltransferase 5		P05231	IL6	Interleukin-6
Q9BWW8	APOL6	Apolipoprotein L6		P35354	PTGS2	Prostaglandin G/H synthase 2
P24592	IGFBP6	Insulin-like growth factor-binding protein 6		P13500	CCL2	C-C motif chemokine 2
P04179	SOD2	Superoxide dismutase [Mn], mitochondrial		P01574	IFNB1	Interferon beta
P13501	CCL5	C-C motif chemokine 5		Q13077	TRAF1	TNF receptor-associated factor 1
P47974	ZFP36L2	mRNA decay activator protein ZFP36L2		P01584	IL1B	Interleukin-1 beta
Q07352	ZFP36L1	mRNA decay activator protein ZFP36L1
Q03169	TNFAIP2	Tumor necrosis factor alpha-induced protein 2		Rheumatoid arthritis, 18.3-fold enrichment, p=4.5e-6
Q9BYX4	IFIH1	Interferon-induced helicase C domain-containing protein 1		P05412	JUN	Transcription factor AP-1
P69905	HBA1	Hemoglobin subunit alpha		Q14116	IL18	Interleukin-18
P14635	CCNB1	G2/mitotic-specific cyclin-B1		P09603	CSF1	Macrophage colony-stimulating factor 1
Q7Z2W4	ZC3HAV1	Zinc finger CCCH-type antiviral protein 1		P17948	FLT1	Vascular endothelial growth factor receptor 1
Q15818	NPTX1	Neuronal pentraxin-1		P13501	CCL5	C-C motif chemokine 5
Q92570	NR4A3	Isoform 3 of Nuclear receptor subfamily 4 group A member 3		P05231	IL6	Interleukin-6
Q9H0R5	GBP3	Guanylate-binding protein 3		P13500	CCL2	C-C motif chemokine 2
P02656	APOC3	Apolipoprotein C-III		P01584	IL1B	Interleukin-1 beta
P14316	IRF2	Interferon regulatory factor 2
Q96PP9	GBP4	Guanylate-binding protein 4		Transcriptional activator activity, RNA polymerase II transcription regulatory region sequence-specific binding, 6.0-fold enrichment, p=0.0034
P01574	IFNB1	Interferon beta		O43474	KLF4	Krueppel-like factor 4
Q9H3W5	LRRN3	Leucine-rich repeat neuronal protein 3		Q99612	KLF6	Krueppel-like factor 6
P26022	PTX3	Pentraxin-related protein PTX3		P05412	JUN	Transcription factor AP-1
P30793	GCH1	GTP cyclohydrolase 1		P10914	IRF1	Interferon regulatory factor 1
P49716	CEBPD	CCAAT/enhancer-binding protein delta		P18847	ATF3	Cyclic AMP-dependent transcription factor ATF-3
Q8WVN6	SECTM1	Secreted and transmembrane protein 1		Q92570	NR4A3	Isoform 3 of Nuclear receptor subfamily 4 group A member 3
Q15646	OASL	2'-5'-oligoadenylate synthase-like protein		Q99607	ELF4	ETS-related transcription factor Elf-4
Q5VV17	OTUD1	OTU domain-containing protein 1		Q16665	HIF1A	Isoform 3 of Hypoxia-inducible factor 1-alpha
Q13501	SQSTM1	Sequestosome-1		P14316	IRF2	Interferon regulatory factor 2
Q99607	ELF4	ETS-related transcription factor Elf-4		P49716	CEBPD	CCAAT/enhancer-binding protein delta
P20591	MX1	Interferon-induced GTP-binding protein Mx1
Q7Z2W4	ZC3HAV1	Isoform 3 of Zinc finger CCCH-type antiviral protein 1		Cellular response to fibroblast growth factor stimulus, 27.4-fold enrichment, p=0.0039
P00973	OAS1	Isoform p48 of 2'-5'-oligoadenylate synthase 1		P26651	ZFP36	mRNA decay activator protein ZFP36
Q8N2Q7	NLGN1	Neuroligin-1		P47974	ZFP36L2	mRNA decay activator protein ZFP36L2
P41162	ETV3	ETS translocation variant 3		P13501	CCL5	C-C motif chemokine 5
O15297	PPM1D	Protein phosphatase 1D		P13500	CCL2	C-C motif chemokine 2
Q16665	HIF1A	Isoform 3 of Hypoxia-inducible factor 1-alpha		Q07352	ZFP36L1	mRNA decay activator protein ZFP36L1
Q8TCB0	IFI44	Interferon-induced protein 44
P15169	CPN1	Carboxypeptidase N catalytic chain		Double-stranded RNA binding, 9.7-fold enrichment, p=0.0045
P17948	FLT1	Isoform 2 of Vascular endothelial growth factor receptor 1		Q9BYX4	IFIH1	Isoform 2 of Interferon-induced helicase C domain-containing protein 1
Q99612	KLF6	Krueppel-like factor 6		Q15646	OASL	2'-5'-oligoadenylate synthase-like protein
P04732	MT1E	Metallothionein-1E		O95786	DDX58	Probable ATP-dependent RNA helicase DDX58
P35590	TIE1	Tyrosine-protein kinase receptor Tie-1		P29728	OAS2	2'-5'-oligoadenylate synthase 2
Q9H9D4	ZNF408	Zinc finger protein 408		P00973	OAS1	Isoform p48 of 2'-5'-oligoadenylate synthase 1
P21757	MSR1	Macrophage scavenger receptor types I and II		Q5H9U9	DDX60L	Probable ATP-dependent RNA helicase DDX60-like
				Q00839	HNRNPU	Isoform Short of Heterogeneous nuclear ribonucleoprotein U
				Interleukin-27-mediated signaling pathway, 54.8-fold enrichment, p=0.0047
				Q15646	OASL	2'-5'-oligoadenylate synthase-like protein
				P20591	MX1	Interferon-induced GTP-binding protein Mx1
				P29728	OAS2	2'-5'-oligoadenylate synthase 2
				P00973	OAS1	Isoform p48 of 2'-5'-oligoadenylate synthase 1
				Sequence-specific double-stranded DNA binding, 5.2-fold enrichment, p=0.012
				O43474	KLF4	Krueppel-like factor 4
				Q99612	KLF6	Krueppel-like factor 6
				P05412	JUN	Transcription factor AP-1
				P18847	ATF3	Cyclic AMP-dependent transcription factor ATF-3
				P41162	ETV3	ETS translocation variant 3
				Q99607	ELF4	ETS-related transcription factor Elf-4
				P14316	IRF2	Interferon regulatory factor 2
				P49716	CEBPD	CCAAT/enhancer-binding protein delta
				Q00839	HNRNPU	Isoform Short of Heterogeneous nuclear ribonucleoprotein U
				Cellular response to tumor necrosis factor, 8.1-fold enrichment, p=0.032
				P26651	ZFP36	mRNA decay activator protein ZFP36
				P47974	ZFP36L2	mRNA decay activator protein ZFP36L2
				P13501	CCL5	C-C motif chemokine 5
				P13500	CCL2	C-C motif chemokine 2
				Q07352	ZFP36L1	mRNA decay activator protein ZFP36L1
				Q9H0R5	GBP3	Guanylate-binding protein 3
				Fluid shear stress and atherosclerosis, 5.2-fold enrichment, p=0.033
				P05412	JUN	Transcription factor AP-1
				Q13501	SQSTM1	Sequestosome-1
				P28562	DUSP1	Dual specificity protein phosphatase 1
				P31431	SDC4	Syndecan-4
				P13500	CCL2	C-C motif chemokine 2
				P01584	IL1B	Interleukin-1 beta
				Cellular response to exogenous dsRNA, 19.3-fold enrichment, p=0.037
				Q9BYX4	IFIH1	Isoform 2 of Interferon-induced helicase C domain-containing protein 1
				O95786	DDX58	Probable ATP-dependent RNA helicase DDX58
				P09914	IFIT1	Interferon-induced protein with tetratricopeptide repeats 1
				P01574	IFNB1	Interferon beta

### Sheet: Table S2B
Downregulation at least 2-fold at any time point				Enriched terms
P58397	ADAMTS12	A disintegrin and metalloproteinase with thrombospondin motifs 12		None
Q9H093	NUAK2	NUAK family SNF1-like kinase 2
Q8TEB9	RHBDD1	Rhomboid-related protein 4
Q14011	CIRBP	Cold-inducible RNA-binding protein
P27449	ATP6V0C	V-type proton ATPase 16 kDa proteolipid subunit
Q9BQ48	MRPL34	39S ribosomal protein L34, mitochondrial
Q06055	ATP5G2	Isoform 2 of ATP synthase F(0) complex subunit C2, mitochondrial
Q9UKN7	MYO15A	Unconventional myosin-XV
Q9H347	UBQLN3	Ubiquilin-3
Q15653	NFKBIB	NF-kappa-B inhibitor beta
Q9Y5S9	RBM8A	Isoform 2 of RNA-binding protein 8A
Q5U3C3	TMEM164	Transmembrane protein 164
O00221	NFKBIE	NF-kappa-B inhibitor epsilon
Q8TBQ9	TMEM167A	Protein kish-A
O75326	SEMA7A	Semaphorin-7A
Q8IYA7	MKX	Homeobox protein Mohawk
Q14653	IRF3	Interferon regulatory factor 3
Q9UBN6	TNFRSF10D	Tumor necrosis factor receptor superfamily member 10D
Q02363	ID2	DNA-binding protein inhibitor ID-2
Q6P5R6	RPL22L1	60S ribosomal protein L22-like 1
O76080	ZFAND5	AN1-type zinc finger protein 5
O43679	LDB2	LIM domain-binding protein 2
Q53TQ3	INO80D	Isoform 2 of INO80 complex subunit D
Q9UKU7	ACAD8	Isobutyryl-CoA dehydrogenase, mitochondrial
Q6IQ21	ZNF770	Zinc finger protein 770
Q96CQ1	SLC25A36	Solute carrier family 25 member 36
P62633	CNBP	Isoform 2 of Cellular nucleic acid-binding protein
P02788	LTF	Lactotransferrin
Q8IXQ3	C9orf40	Uncharacterized protein C9orf40
Q9P1U1	ACTR3B	Actin-related protein 3B

### Sheet: Table S2C
Movement in to nucleus with p<1e-5				Enriched terms
Q14653	IRF3	Interferon regulatory factor 3		NF-kappaB complex, 224-fold enrichment, p=1.52e-7
Q04206	RELA	Transcription factor p65		Q00653	NFKB2	Nuclear factor NF-kappa-B p100 subunit
P18847	ATF3	Cyclic AMP-dependent transcription factor ATF-3		Q01201	RELB	Transcription factor RelB
P19838	NFKB1	Isoform 2 of Nuclear factor NF-kappa-B p105 subunit		Q04864	REL	Proto-oncogene c-Rel
Q6UUV7	CRTC3	CREB-regulated transcription coactivator 3		P19838	NFKB1	Isoform 2 of Nuclear factor NF-kappa-B p105 subunit
Q00653	NFKB2	Nuclear factor NF-kappa-B p100 subunit		Q04206	RELA	Transcription factor p65
Q04864	REL	Proto-oncogene c-Rel
Q15653	NFKBIB	NF-kappa-B inhibitor beta		Positive regulation of transcription from RNA polymerase II promoter, 7.5-fold enrichment, p=5.83e-7
Q01201	RELB	Transcription factor RelB		O43474	KLF4	Krueppel-like factor 4
Q9UIS9	MBD1	Isoform 12 of Methyl-CpG-binding domain protein 1		P56524	HDAC4	Histone deacetylase 4
Q12933	TRAF2	Isoform 2 of TNF receptor-associated factor 2		Q14653	IRF3	Interferon regulatory factor 3
Q15025	TNIP1	TNFAIP3-interacting protein 1		Q53ET0	CRTC2	CREB-regulated transcription coactivator 2
Q53ET0	CRTC2	CREB-regulated transcription coactivator 2		Q9UQL6	HDAC5	Isoform 3 of Histone deacetylase 5
Q9UBI4	STOML1	Stomatin-like protein 1		Q00653	NFKB2	Nuclear factor NF-kappa-B p100 subunit
P53985	SLC16A1	Monocarboxylate transporter 1		Q01201	RELB	Transcription factor RelB
Q9H4L5	OSBPL3	Oxysterol-binding protein-related protein 3		Q04864	REL	Proto-oncogene c-Rel
P04792	HSPB1	Heat shock protein beta-1		P18847	ATF3	Cyclic AMP-dependent transcription factor ATF-3
P56524	HDAC4	Histone deacetylase 4		P19838	NFKB1	Isoform 2 of Nuclear factor NF-kappa-B p105 subunit
Q9UQL6	HDAC5	Isoform 3 of Histone deacetylase 5		Q04206	RELA	Transcription factor p65
Q00978	IRF9	Interferon regulatory factor 9		Q00978	IRF9	Interferon regulatory factor 9
P00441	SOD1	Superoxide dismutase [Cu-Zn]		Q15025	TNIP1	TNFAIP3-interacting protein 1
Q9Y586	MAB21L2	Protein mab-21-like 2		Q6UUV7	CRTC3	CREB-regulated transcription coactivator 3
O00221	NFKBIE	NF-kappa-B inhibitor epsilon
P80217	IFI35	Isoform 2 of Interferon-induced 35 kDa protein		Transcriptional activator activity, RNA polymerase II transcription regulatory region sequence-specific binding, 17.1-fold enrichment, p=3.3e-5
O43474	KLF4	Krueppel-like factor 4		O43474	KLF4	Krueppel-like factor 4
Q96IP4	FAM46A	Isoform 2 of Protein FAM46A		Q00653	NFKB2	Nuclear factor NF-kappa-B p100 subunit
Q8WUI4	HDAC7	Isoform 5 of Histone deacetylase 7		Q14653	IRF3	Interferon regulatory factor 3
				P18847	ATF3	Cyclic AMP-dependent transcription factor ATF-3
				Q04864	REL	Proto-oncogene c-Rel
				P19838	NFKB1	Isoform 2 of Nuclear factor NF-kappa-B p105 subunit
				Q04206	RELA	Transcription factor p65
				Histone deacetylase class II, eukaryotic type, 213-fold enrichment, p=5.0e-5
				P56524	HDAC4	Histone deacetylase 4
				Q8WUI4	HDAC7	Isoform 5 of Histone deacetylase 7
				Q9UQL6	HDAC5	Isoform 3 of Histone deacetylase 5
				RIG-I-like receptor signaling pathway, 26.3-fold enrichment, p=4.9e-4
				Q14653	IRF3	Interferon regulatory factor 3
				Q12933	TRAF2	Isoform 2 of TNF receptor-associated factor 2
				P19838	NFKB1	Isoform 2 of Nuclear factor NF-kappa-B p105 subunit
				Q04206	RELA	Transcription factor p65
				Q15653	NFKBIB	NF-kappa-B inhibitor beta
				MAPK signaling pathway, 8.0-fold enrichment, p=0.005
				Q00653	NFKB2	Nuclear factor NF-kappa-B p100 subunit
				Q01201	RELB	Transcription factor RelB
				Q12933	TRAF2	Isoform 2 of TNF receptor-associated factor 2
				P19838	NFKB1	Isoform 2 of Nuclear factor NF-kappa-B p105 subunit
				Q04206	RELA	Transcription factor p65
				P04792	HSPB1	Heat shock protein beta-1
				Human T-cell leukemia virus 1 infection, 8.3-fold enrichment, p=0.005
				Q00653	NFKB2	Nuclear factor NF-kappa-B p100 subunit
				Q01201	RELB	Transcription factor RelB
				P19838	NFKB1	Isoform 2 of Nuclear factor NF-kappa-B p105 subunit
				Q04206	RELA	Transcription factor p65
				Q53ET0	CRTC2	CREB-regulated transcription coactivator 2
				Q6UUV7	CRTC3	CREB-regulated transcription coactivator 3

### Sheet: Table S2D
Movement out of nucleus with p<1e-5				Enriched terms
Q86W92	PPFIBP1	Liprin-beta-1		Response to virus, 52.5-fold enrichment, p=7.8e-12
Q9C0D7	ZC3H12C	Isoform 2 of Probable ribonuclease ZC3H12C		Q8TCB0	IFI44	Interferon-induced protein 44
Q9NUP7	TRMT13	tRNA:m(4)X modification enzyme TRM13 homolog		Q9BYX4	IFIH1	Interferon-induced helicase C domain-containing protein 1
Q9Y2V7	COG6	Conserved oligomeric Golgi complex subunit 6		P09913	IFIT2	Interferon-induced protein with tetratricopeptide repeats 2
Q92504	SLC39A7	Zinc transporter SLC39A7		Q15646	OASL	2'-5'-oligoadenylate synthase-like protein
P05231	IL6	Interleukin-6		O95786	DDX58	Probable ATP-dependent RNA helicase DDX58
Q15646	OASL	2'-5'-oligoadenylate synthase-like protein		P09914	IFIT1	Interferon-induced protein with tetratricopeptide repeats 1
O43187	IRAK2	Interleukin-1 receptor-associated kinase-like 2		O14879	IFIT3	Interferon-induced protein with tetratricopeptide repeats 3
Q9HD40	SEPSECS	O-phosphoseryl-tRNA(Sec) selenium transferase		P20591	MX1	Interferon-induced GTP-binding protein Mx1
P09914	IFIT1	Interferon-induced protein with tetratricopeptide repeats 1		P05161	ISG15	Ubiquitin-like protein ISG15
Q8IVU3	HERC6	Probable E3 ubiquitin-protein ligase HERC6		P01574	IFNB1	Interferon beta
Q8TCB0	IFI44	Interferon-induced protein 44
P00742	F10	Coagulation factor X		Cellular response to exogenous dsRNA, 80.1-fold enrichment, p=6.1e-4
P01574	IFNB1	Interferon beta		Q9BYX4	IFIH1	Interferon-induced helicase C domain-containing protein 1
P09913	IFIT2	Interferon-induced protein with tetratricopeptide repeats 2		O95786	DDX58	Probable ATP-dependent RNA helicase DDX58
P05161	ISG15	Ubiquitin-like protein ISG15		P09914	IFIT1	Interferon-induced protein with tetratricopeptide repeats 1
Q9H081	MIS12	Protein MIS12 homolog		P01574	IFNB1	Interferon beta
P20591	MX1	Interferon-induced GTP-binding protein Mx1
O14879	IFIT3	Interferon-induced protein with tetratricopeptide repeats 3		Signal transduction through IL1R, 33-fold enrichment, p=0.03
O95786	DDX58	Probable ATP-dependent RNA helicase DDX58		O43187	IRAK2	Interleukin-1 receptor-associated kinase-like 2
Q9BYX4	IFIH1	Interferon-induced helicase C domain-containing protein 1		P05231	IL6	Interleukin-6
Q9H4K7	MTG2	Mitochondrial ribosome-associated GTPase 2		P01574	IFNB1	Interferon beta
				RIG-I-like receptor signaling pathway, 33.4-fold enrichment, p=0.002
				Q9BYX4	IFIH1	Interferon-induced helicase C domain-containing protein 1
				O95786	DDX58	Probable ATP-dependent RNA helicase DDX58
				P05161	ISG15	Ubiquitin-like protein ISG15
				P01574	IFNB1	Interferon beta

### Sheet: Table S2E
Movement into organelles with p<1e-5				Enriched terms
P01574	IFNB1	Interferon beta		Negative regulation of viral genome replication, 84-fold enrichment, p=4.3e-5
Q9UII4	HERC5	E3 ISG15--protein ligase HERC5		Q15646	OASL	2'-5'-oligoadenylate synthase-like protein
P05231	IL6	Interleukin-6		P29728	OAS2	2'-5'-oligoadenylate synthase 2
Q9NQS1	AVEN	Cell death regulator Aven		P13501	CCL5	C-C motif chemokine 5
Q96J88	EPSTI1	Isoform 3 of Epithelial-stromal interaction protein 1		Q15025	TNIP1	TNFAIP3-interacting protein 1
P29728	OAS2	2'-5'-oligoadenylate synthase 2		P01574	IFNB1	Interferon beta
P80217	IFI35	Isoform 2 of Interferon-induced 35 kDa protein
P13501	CCL5	C-C motif chemokine 5		Defence response to virus, 22.7-fold enrichment, p=0.004
Q15025	TNIP1	TNFAIP3-interacting protein 1		Q15646	OASL	2'-5'-oligoadenylate synthase-like protein
Q8IVU3	HERC6	Probable E3 ubiquitin-protein ligase HERC6		Q9UII4	HERC5	E3 ISG15--protein ligase HERC5
O75762	TRPA1	Transient receptor potential cation channel subfamily A member 1		P29728	OAS2	2'-5'-oligoadenylate synthase 2
Q15646	OASL	2'-5'-oligoadenylate synthase-like protein		P05231	IL6	Interleukin-6
Q6IA69	NADSYN1	Glutamine-dependent NAD(+) synthetase		P01574	IFNB1	Interferon beta
Q562R1	ACTBL2	Beta-actin-like protein 2
P50461	CSRP3	Cysteine and glycine-rich protein 3
